# New Zealand spider orchid (*Corybas trilobus*) exploits the reproductive behaviour of fungus gnats (Diptera: *Mycetophila*) for pollination

**DOI:** 10.64898/2026.10.26.762021

**Authors:** CA Lehnebach, AJ Zeller, R Keyzers, J Kasper, P Garnock-Jones

**Affiliations:** Museum of New Zealand Te Papa Tongarewa. PO BOX 467. Wellington, New Zealand; Callaghan Innovation. PO BOX 31310. Lower Hutt, New Zealand; School of Chemical and Physical Sciences, and Centre for Biodiversity and Restoration Ecology, Victoria University of Wellington, PO BOX 600. Wellington, New Zealand; School of Biological Sciences, Victoria University of Wellington, PO BOX 600. Wellington, New Zealand

**Keywords:** brood-site deception, *Corybas*, Diptera, fungus gnat, *Mycetophila*, mimicry, mushroom, New Zealand, oviposition, pollination, *rendezvous-*site attraction, Orchidaceae

## Abstract

Due to a reduce pollinator diversity, plant-pollinator interactions in remote habitats are commonly unspecialised. In New Zealand (NZ), many plants exhibit a generalist pollination syndrome where flowers are open-access and pollinated by a range of insects. Orchids in the genus *Corybas* seem to be the exception. It is believed they mimic mushrooms and their pollination occur by brood-site deception. This study aims to uncover whether this pollination strategy operates in *Corybas* Remutaka.

We used hand-pollination experiments to determine the breeding system of this orchid. SEM observations and neutral red staining were used to study the floral micro-morphology and location of scent glands, respectively. Pollinators’ behaviour was observed, and filmed, in the field and *ex situ*. Olfactory signals were assessed using solid-phase micro-extraction and solvent extractions, and visual cues by photography with a UV sensor.

Only hand self- and cross-pollinated flowers formed capsules, while natural fruit-set was low. Male and female individuals of the endemic fungus gnat *Mycetophila phyllura* (Diptera) were the only pollinators observed. Both sexes can remove and deposit pollinia. None of the typical fungal compounds, or other compounds linked to brood-site deception, were detected in the orchid but a prevalence of alkane, sesquiterpene and fatty aldehydes. Some of these compounds were also detected in a mushroom used by fungus gnats for mating and ovipositioning. Features in the labellum surface and base (e.g. exit holes) and UV reflectance may help directing movement of the gnats within the flower.

*Corybas* Remutaka is a self-compatible, nectarless, pollinator-dependent orchid that relies on a mix of volatiles and micro-morphological features to attract a specific pollinator. The orchid exploits the reproductive instinct of male and female fungus gnats to secure its pollination. This deceptive pollination strategy combines features of *rendezvous* site pollination and brood-site deception.
