## Supplementary Table 2 for "New Zealand spider orchid (*Corybas trilobus*) exploits the reproductive behaviour of fungus gnats (Diptera: *Mycetophila*) for pollination"

### Sheet: Sheet1
	Table S2: Compounds detected in Corybas Remutaka and unidentified mushroom and their biological activity as reported in The Pherobase (https://www.pherobase.com/) and literature.
	Chemical group	Compound	Where	Biological activity	Where / Function	Reference
	Alkane	Eicosane	Plant (field), column, mushroom	Attractant/pheromone	In Telipogon (Orchidaceae), but activity not tested	Martel et al. 2019 - https://doi.org/10.1111/nph.15902
					Attractant or sexual pheromones for insects, including Diptera	Pang & Sounders 2015 - DOI: 10.1086/680402
					Cuticular hydrocarbons of Drosophila birchii	Howard 2003 - doi: 10.1023/a:1022992002239.
	Alkane	Hexadecane	Plant	Attractat/pheromone	In Ophrys sphegodes (Orchidaceae)	Schiestel et al. 1997 - https://doi.org/10.1023/A:1022527430163
					In sex pheromones in the sciarid fly, Lycoriella mali	Kostelc et al. 1980 - https://doi.org/10.1007/BF00987522
					in autogamous Serapias parviflora (Orchidaceae)	D'Auria et al. 2019 - https://doi.org/10.1080/14786419.2020.1713127
	Alkane	Heneicosane	Plant (lab), lip, column	Attractant/pheromone	In Telipogon (Orchidaceae), but activity not tested	Martel et al. 2019 - https://doi.org/10.1111/nph.15902
					Attractants or sexual pheromones for insects, including Diptera	Pang & Sounders 2015 - DOI: 10.1086/680402
					In several European orchids with diverse pollinations system	Schiestl & Cozzolino 2008 - https://doi.org/10.1186/1471-2148-8-27
	Alkane	Hexatriacontane	Plant (field/lab), column, labellum, leaf & mushroom	Attractant (oviposition stimulant)	In epicuticular wax of Fallopia japonica (Polygonaceae), it stimulates oviposition of Lepidoptera	Li G & Ishiwaka Y. 2006 - https://doi.org/10.1007/s10886-005-9022-7
						Mobarak et al. 2020 - https://doi.org/10.1111/jen.12769
					Cuticular hydrocarbon of male beetle use to attract females (rendezvous in flowers)	Qadir et al. 2021 - https://doi.org/10.2478/s11756-020-00515-w
	Alkane	Tetradecane	Plant (field), column	Pheromone (aggregation)	Component of aggregation pheromone of the cockroach Blattella craniifer	Francke & Schulz. 1999. Miscellaneous Natural Products Including Marine Natural Products, Pheromones, Plant Hormones, and Aspects of Ecology. in Comprehensive Natural Products Chemistry
					Kairomone cue for natural enemies (feces of some insect species contain this alkane and attracts egg parasitoids)	Steidle et al. 2003 - https://doi.org/10.1023/A:1021932731350
						Morawo et al. 2016 - DOI: 10.12688/f1000research.10104.1
					Triggers aggregation behaviour in males of Tetanops myopaeformis (Diptera)	Wenninger et al. 2017 - https://doi.org/10.1093/jisesa/iew123
	Alkene	9-hexacosene	Column	Pheromone	Chemical footprint (cue)	Saleh et al. 2007 - DOI 10.1007/s11829-007-9011-6
					In Ophrys (Orchidaceae) but function not discussed	Zito et al. 2018 - https://doi.org/10.1080/15592324.2018.1552056
					In mycoheterotrophic Epipogium aphyllum (Orchidaceae) pollinated by bumblebees	Jakubska-Busse et al. 2014 - DOI:10.2298/ABS1403989B
	Fatty aldehyde	Tetradecanal	Plant (field/lab), leaf	Attractant/pheromone	In Telipogon (Orchidaceae). A component of the sex pheromone of diverse tachinid species	Martel et al. 2019 - https://doi.org/10.1111/nph.15902
					in flowers of Sarracenia species (Sarraceniaceae) bumble bee pollinated	Ho et al. 2017 - https://doi.org/10.1101/079947
					in African milkweeds (Asclepediaceae) pollinated by wasps	Shuttleworth & Johnson 2009 - https://doi.org/10.1111/j.1365-2435.2009.01573.x
					in Arisaema such as A. lobatum (Araceae) and 50+ orchid species	Pherobase 2021 (https://www.pherobase.com/)
					In Telipogon peruvianus (Orchidaceae). Trigers pre-mating behaviour	Martel et al 2016. - DOI 10.1371/journal.pone.0165896
	Fatty acid derivative	Cyclooctanyl acetate	Plant	no data available	In Michaela alba flowers	Shang C. et al. 2002 - DOI: 10.1016/s0021-9673(01)01382-6
	Fatty alcohol	9,12,15-octadecatrienal	Plant	Attractant/pheromone	In pollen of the tree Tabebuia argentea (Bignoniaceae)	Ugale & Tidke 2017. International Journal of Applied Research ISSN Print: 2394-7500, ISSN Online: 2394-5869
					In combination with another compound it attracts males of the saltmarsh caterpillar moth, promote fanning and openeing of claspers.	Hill et al. 1981 - https://doi.org/10.1007/BF00990299
					Found in pheromone gland extracts of the fall webworm (Hyphantria cunea, Lepidoptera)	Su et al. 2008 - https://doi.org/10.1007/s11434-008-0124-9
					Component of the sex pheromone of moth Phauda flammans; attracts males only.	Zheng et al. 2019 - https://doi.org/10.1002/ps.5423
	Monoterpene	α-Pinene	Plant	Attractant/pheromeone	Found in subdioecious shrub Eurya japonica (Pentaphylacaceae)	Wang et al. 2018 - DOI: 10.1002/ece3.4378
					In alarm pheromone of aphids used by Epipactis veratrifolia (Orchidaceae) pollinated by hoverflies whose larvae eat aphids	Stokl et al. 2010 - https://doi.org/10.1098/rspb.2010.1770
					Detected in figs, linked to post pollination changes	Proffit et al. 2018 - https://doi.org/10.1016/j.actao.2017.08.009
	Sesquiterpene	Cycloisosativene	Plant	not in pherobase, none reported	Detected in Silene latifolia (Caryophyllaceae) pollinated by a moth, but no reponse when tested by itself.	Dötterel et al. 2005 - https://doi.org/10.1111/j.1469-8137.2005.01509.x
					In Spathiphyllum wallisii (Araceae) pollinated by Euglossine bees	Yang et al. 2009 - https://doi.org/10.21273/HORTSCI.44.2.396
	Sesquiterpene	Copaene	Plant	Attractant/pheromone	Triggers leklike behaviour in Mediterranean fruit fly, it guides insects to rendezvous sites	Nishida et al. 2000 - https://doi.org/10.1023/A:1005489411397
	Triterpene	Squalene	Column	Attractant/pheromone	Attractant in nectar of Dactylanthus taylorii (Balanophoraceae)	Ecroyd et al. 1995 - DOI 10.1016/0031-9422(95)00403-T
					In cuticular hydrocarbons of male and female South American fruit fly Anastrepha fraterculus	Vanickova et al. 2012 - DOI 10.1007/s10886-012-0177-8
					It triggers ovipositional probing behaviour of naïve Pholetesor bicolor (parasitoid wasp)	Dutton et al. 2002 - https://doi.org/10.1023/A:1013514903036
