## Supplementary Table 1 for "New Zealand spider orchid (*Corybas trilobus*) exploits the reproductive behaviour of fungus gnats (Diptera: *Mycetophila*) for pollination"

### Sheet: Sheet1
Summary Data
AI.037022; Mycetophila conica Tonnoir, 1927
AI.037023; Mycetophila crassitarsis Edwards, 1927
AI.037024; Mycetophila dilatata Tonnoir, 1927
AI.037025; Mycetophila fagi Marshall, 1896b
AI.037026; Mycetophila filicornis Tonnoir, 1927
AI.037027; Mycetophila latifascia Edwards, 1927
AI.037028; Mycetophila luteolateralis Edwards, 1927
AI.037029; Mycetophila marginepunctata Tonnoir, 1927 var. ruapehuensis
AI.037030; Mycetophila marshalli Enderlein, 1910a
AI.037031; Mycetophila minima Edwards, 1927
AI.037032; Mycetophila subnitens Edwards, 1927
AI.037033; Mycetophila ornatissima Tonnoir, 1927
AI.037034; Mycetophila solitaria Tonnoir, 1927
AI.037035; Mycetophila subspinigera Tonnoir, 1927
AI.037036; Mycetophila unispinosa Tonnoir, 1927
AI.037037; Mycetophila vulgaris Tonnoir, 1927
AI.037053; Mycetophila conica Tonnoir, 1927
AI.037054; Mycetophila crassitarsis Edwards, 1927
AI.037055; Mycetophila diffusa Tonnoir, 1927
AI.037056; Mycetophila dilatata Tonnoir, 1927
AI.037057; Mycetophila fagi Marshall, 1896b
AI.037058; Mycetophila filicornis Tonnoir, 1927
AI.037059; Mycetophila latifascia Edwards, 1927
AI.037060; Mycetophila marshalli Enderlein, 1910a
AI.037061; Mycetophila minima Edwards, 1927
AI.037062; Mycetophila subnitens Edwards, 1927
AI.037063; Mycetophila ornatissima Tonnoir, 1927
AI.037064; Mycetophila solitaria Tonnoir, 1927
AI.037065; Mycetophila subspinigera Tonnoir, 1927
AI.037066; Mycetophila subtillis Tonnoir, 1927
AI.037067; Mycetophila unispinosa Tonnoir, 1927
AI.037068; Mycetophila vulgaris Tonnoir, 1927
AI.037089; Mycetophila conica Tonnoir, 1927
AI.037090; Mycetophila crassitarsis Edwards, 1927
AI.037091; Mycetophila diffusa Tonnoir, 1927
AI.037092; Mycetophila dilatata Tonnoir, 1927
AI.037093; Mycetophila fagi Marshall, 1896b
AI.037094; Mycetophila filicornis Tonnoir, 1927
AI.037095; Mycetophila marginepunctata Tonnoir, 1927 var. ruapehuensis
AI.037096; Mycetophila marginepunctata Tonnoir, 1927
AI.037097; Mycetophila marshalli Enderlein, 1910a
AI.037098; Mycetophila subnitens Edwards, 1927
AI.037099; Mycetophila ornatissima Tonnoir, 1927
AI.037100; Mycetophila phyllura Edwards, 1927
AI.037101; Mycetophila solitaria Tonnoir, 1927
AI.037102; Mycetophila unispinosa Tonnoir, 1927
AI.037103; Mycetophila vulgaris Tonnoir, 1927
AI.037116; Mycetophila conica Tonnoir, 1927
AI.037117; Mycetophila crassitarsis Edwards, 1927
AI.037118; Mycetophila diffusa Tonnoir, 1927
AI.037119; Mycetophila dilatata Tonnoir, 1927
AI.037120; Mycetophila fagi Marshall, 1896b
AI.037121; Mycetophila elongata Tonnoir, 1927
AI.037122; Mycetophila filicornis Tonnoir, 1927
AI.037123; Mycetophila integra Tonnoir, 1927
AI.037124; Mycetophila marginepunctata Tonnoir, 1927
AI.037125; Mycetophila marshalli Enderlein, 1910a
AI.037126; Mycetophila subnitens Edwards, 1927
AI.037127; Mycetophila ornatissima Tonnoir, 1927
AI.037128; Mycetophila solitaria Tonnoir, 1927
AI.037129; Mycetophila subspinigera Tonnoir, 1927
AI.037130; Mycetophila unispinosa Tonnoir, 1927
AI.037131; Mycetophila vulgaris Tonnoir, 1927
AI.037154; Mycetophila conica Tonnoir, 1927
AI.037155; Mycetophila dilatata Tonnoir, 1927
AI.037156; Mycetophila elongata Tonnoir, 1927
AI.037157; Mycetophila fagi Marshall, 1896b
AI.037158; Mycetophila filicornis Tonnoir, 1927
AI.037159; Mycetophila marginepunctata Tonnoir, 1927
AI.037160; Mycetophila vulgaris Tonnoir, 1927
